# CT-FOCS: a novel method for inferring cell type-specific enhancer-promoter maps

**DOI:** 10.1101/707158

**Authors:** Tom Aharon Hait, Ran Elkon, Ron Shamir

**Affiliations:** The Blavatnik School of Computer Science, Tel Aviv University, Tel Aviv, 69978, Israel; Department of Human Molecular Genetics and Biochemistry, Sackler School of Medicine, Tel Aviv University, Tel Aviv, 69978, Israel; Sagol School of Neuroscience, Tel Aviv University, Tel Aviv, 69978, Israel

## Abstract

Spatiotemporal gene expression patterns are governed to a large extent by the activity of enhancer elements, which engage in physical contacts with their target genes. Identification of enhancer-promoter (EP) links that are functional only in a specific subset of cell types is a key challenge in understanding gene regulation. We introduce CT-FOCS, a statistical inference method that uses linear mixed effect models to infer EP links that show marked activity only in a single or a small subset of cell types out of a large panel of probed cell types. Analyzing 808 samples from FANTOM5, covering 472 cell lines, primary cells, and tissues, CT-FOCS inferred such EP links more accurately than recent state-of-the-art methods. Furthermore, we show that strictly cell type-specific EP links are very uncommon in the human genome.
