## Supplemental Table 1 for "CT-FOCS: a novel method for inferring cell type-specific enhancer-promoter maps"

### Sheet: Description
Table S1: Comparison between CT-FOCS, MAD-FOCS, TargetFinder and ABC on ENCODE DHS data across 5-10 cell types
Tab A: Summary of EP links
The number of EP links, unique linked enhancers, promoters and genes by CT-FOCS, MAD-FOCS, TargetFinder and ABC model
Tab B: Cell type specificity
The cell type specificity ranks of the five cell types by EP signal and gene expression (GE) in each method
Tab C: Single loop and TLS support rate
The support rate of each cell type's EP links by GM12878 ChIA-PET and K562 HiChIP single loops and TLSs in each method

### Sheet: A
TargetFinder predicted EP links on ENCODE databases
Cell type	#EP-links	#enhancers	#promoters	#genes (HGNC symbol)
GM12878	3159	2761	699	765
HeLa-S3	5200	4734	535	586
HUVEC	6838	6198	669	722
K562	5175	4457	619	665
NHEK	7124	6433	655	709
CT-TargetFinder predicted EP links on ENCODE databases
Cell type	#EP-links	#enhancers	#promoters	#genes (HGNC symbol)
GM12878	280	255	123	139
HeLa-S3	453	441	112	126
HUVEC	108	108	34	35
K562	276	216	65	70
NHEK	417	406	118	130
CT-FOCS predicted EP links on ENCODE database
Cell type	#EP-links	#enhancers	#promoters	#genes (HGNC symbol)
GM12878	280	268	133	124
HeLa-S3	453	413	228	205
HUVEC	108	104	47	44
K562	276	252	120	112
NHEK	417	396	181	165
HCT-116	139	130	73	68
HepG2	1353	1205	745	665
A549	156	150	74	70
H1-hESC	253	250	136	131
MCF-7	264	247	141	129
CT-MAD-FOCS predicted EP links on ENCODE database
Cell type	#EP-links	#enhancers	#promoters	#genes (HGNC symbol)
GM12878	280	250	229	203
HeLa-S3	453	383	356	285
HUVEC	108	99	88	78
K562	276	248	236	213
NHEK	417	371	291	247
HCT-116	139	130	127	119
HepG2	1353	1069	1150	911
A549	156	145	131	117
H1-hESC	253	233	234	216
MCF-7	264	217	192	158
ABC predicted EP links on ENCODE databases
Cell type	#EP-links	#enhancers	#promoters	#genes (HGNC symbol)
GM12878	53467	21252	13413	13507
HeLa-S3	48027	20422	13027	13112
K562	53295	22671	13655	13754
HCT-116	52266	19903	13631	13719
HepG2	51041	19766	13534	13635
A549	50375	19538	13110	13207
H1-hESC	47800	17851	13631	13724
MCF-7	45782	18608	13187	13265
CT-ABC predicted EP links on ENCODE databases
Cell type	#EP-links	#enhancers	#promoters	#genes (HGNC symbol)
GM12878	279	255	277	278
HeLa-S3	450	398	447	450
K562	273	253	271	273
HCT-116	139	131	139	139
HepG2	1345	1127	1299	1307
A549	155	143	155	156
H1-hESC	253	238	251	251
MCF-7	261	238	261	264

### Sheet: B
na - not available
Items marked in red - we took all predicted EP links by these methods. Please note that these items cannot be compared to CT-FOCS due to the different number of predictions made by each method.
For this purpose, we created CT-ABC and CT-TargetFinder subsets containg the same number of predictions as CT-FOCS's ones for each cell type
Cell type-specificity rank by EP signal – ENCODE database
Cell type	CT-FOCS	CT-MAD-FOCS	CT-TargetFinder	CT-ABC	TargetFinder	ABC
GM12878	1	1	6	3	4	2
HeLa-S3	1	1	46	14	66	1
HUVEC	1	1	3	na	13	na
K562	1	1	10	2	3	1
NHEK	1	1	86	na	88	na
HCT-116	1	1	na	2	na	1
HepG2	1	1	na	1	na	1
A549	1	1	na	12	na	1
H1-hESC	1	1	na	9	na	1
MCF-7	1	1	na	16	na	1
Ranks are between 1-106 cell types
Cell type-specificity rank by target gene expression – ENCODE database
Cell type	CT-FOCS	CT-MAD-FOCS	CT-TargetFinder	CT-ABC	TargetFinder	ABC
GM12878	2	3	3	2	6	6
HeLa-S3	1	2	17	1	1	1
HUVEC	3	7	7	na	5	na
K562	1	2	1	1	1	1
NHEK	4	2	4	na	2	na
HCT-116	1	1	na	1	na	1
HepG2	1	1	na	1	na	1
A549	1	1	na	2	na	1
H1-hESC	1	1	na	1	na	1
MCF-7	2	1	na	6	na	6
Ranks are between 1-112 cell types

### Sheet: C
In red - the highest value
Percentage of predicted EP links supported by GM12878 ChIA-PET TLSs and their support ratio
Method	GM12878	HeLa-S3	HUVEC	K562	NHEK	average ratio	median ratio
TargetFinder	0.0498	0.04547	0.0375	0.036	0.04
CT-TargetFinder	0.26	0.13	0.12	0.11	0.11
CT-MAD-FOCS	0.84	0.172	0.13	0.34	0.14
CT-FOCS	0.66	0.32	0.14	0.39	0.24
TargetFinder ratio GM12878/cell_type		1.09523	1.328	1.38333	1.245	1.26289	1.2865
CT-TargetFinder ratio GM12878/cell_type		2	2.16667	2.36364	2.36364	2.22348	2.26515
CT-MAD-FOCS ratio GM12878/cell_type		4.88372	6.46154	2.47059	6	4.95396	5.44186
CT-FOCS ratio GM12878/cell_type		2.0625	4.71429	1.69231	2.75	2.80477	2.40625
Percentage of predicted EP links supported by GM12878 ChIA-PET single loops and their support ratio
Method	GM12878	HeLa-S3	HUVEC	K562	NHEK	average	median
TargetFinder	0.0126	0.01	0.0087	0.008	0.0089
CT-TargetFinder	0.121	0.0442	0.1574	0.0181	0.0408
CT-MAD-FOCS	0.41	0.064	0.056	0.152	0.055
CT-FOCS	0.307	0.113	0.074	0.156	0.08
TargetFinder ratio GM12878/cell_type		1.26	1.44828	1.575	1.41573	1.42475	1.432
CT-TargetFinder ratio GM12878/cell_type		2.73756	0.768742	6.68508	2.96569	3.28927	2.85162
CT-MAD-FOCS ratio GM12878/cell_type		6.40625	7.32143	2.69737	7.45455	5.9699	6.86384
CT-FOCS ratio GM12878/cell_type		2.71681	4.14865	1.96795	3.8375	3.16773	3.27716
Percentage of predicted EP links supported by K562 HiChIP TLSs and their support ratio
Method	K562	HeLa-S3	HUVEC	GM12878	NHEK	average	median
TargetFinder	0.015	0.017	0.013	0.02	0.0099
CT-TargetFinder	0.0688	0.073	0.139	0.064	0.0264
CT-MAD-FOCS	0.848	0.634	0.454	0.654	0.64
CT-FOCS	0.743	0.6998	0.379	0.771	0.669
TargetFinder ratio K562/cell_type		0.882353	1.15385	0.75	1.51515	1.07534	1.0181
CT-TargetFinder ratio K562/cell_type		0.942466	0.494964	1.075	2.60606	1.27962	1.00873
CT-MAD-FOCS ratio K562/cell_type		1.33754	1.86784	1.29664	1.325	1.45675	1.33127
CT-FOCS ratio K562/cell_type		1.06173	1.96042	0.963684	1.11061	1.27411	1.08617
Percentage of predicted EP links supported by K562 HiChIP single loops and their support ratio
Method	K562	HeLa-S3	HUVEC	GM12878	NHEK	average	median
TargetFinder	0.0023	0.0025	0.0019	0.0032	0.0011
CT-TargetFinder	0.0217	0.022	0.00926	0.025	0.0024
CT-MAD-FOCS	0.67	0.468	0.296	0.454	0.441
CT-FOCS	0.536	0.464	0.306	0.575	0.47
TargetFinder ratio K562/cell_type		0.92	1.21053	0.71875	2.09091	1.23505	1.06526
CT-TargetFinder ratio K562/cell_type		0.986364	2.34341	0.868	9.04167	3.30986	1.66489
CT-MAD-FOCS ratio K562/cell_type		1.43162	2.26351	1.47577	1.51927	1.67255	1.49752
CT-FOCS ratio K562/cell_type		1.15517	1.75163	0.932174	1.14043	1.24485	1.1478
Percentage of predicted EP links supported by GM12878 ChIA-PET TLSs and their support ratio
Method	GM12878	HeLa-S3	HCT116	K562	HepG2	A549	H1-hESC	MCF-7	average	median
ABC	0.313	0.157	0.17	0.182	0.151	0.152	0.162	0.159
CT-ABC	0.452	0.404	0.367	0.308	0.384	0.412	0.372	0.406
CT-MAD-FOCS	0.839	0.172	0.338	0.34	0.463	0.346	0.332	0.174
CT-FOCS	0.657	0.322	0.237	0.391	0.407	0.321	0.17	0.311
ABC ratio GM12878/cell_type		1.99363	1.84118	1.71978	2.07285	2.05921	1.9321	1.96855	1.94104	1.96855
CT-ABC ratio GM12878/cell_type		1.11881	1.23161	1.46753	1.17708	1.09709	1.21505	1.1133	1.20293	1.17708
CT-MAD-FOCS ratio GM12878/cell_type		4.87791	2.48225	2.46765	1.8121	2.42486	2.52711	4.82184	3.0591	2.48225
CT-FOCS ratio GM12878/cell_type		2.04037	2.77215	1.68031	1.61425	2.04673	3.86471	2.11254	2.30444	2.04673
Percentage of predicted EP links supported by GM12878 ChIA-PET single loops and their support ratio
Method	GM12878	HeLa-S3	HCT116	K562	HepG2	A549	H1-hESC	MCF-7	average	median
ABC	0.113	0.048	0.055	0.055	0.0497	0.0467	0.0566	0.053
CT-ABC	0.075	0.12	0.065	0.077	0.115	0.071	0.087	0.0997
CT-MAD-FOCS	0.411	0.064	0.144	0.152	0.263	0.173	0.138	0.106
CT-FOCS	0.307	0.113	0.079	0.156	0.203	0.154	0.083	0.14
ABC ratio GM12878/cell_type		2.35417	2.05455	2.05455	2.27364	2.4197	1.99647	2.13208	2.18359	2.13208
CT-ABC ratio GM12878/cell_type		0.625	1.15385	0.974026	0.652174	1.05634	0.862069	0.752257	0.867959	0.862069
CT-MAD-FOCS ratio GM12878/cell_type		6.42187	2.85417	2.70395	1.56274	2.37572	2.97826	3.87736	3.25344	2.85417
CT-FOCS ratio GM12878/cell_type		2.71681	3.88608	1.96795	1.51232	1.99351	3.6988	2.19286	2.5669	2.19286
Percentage of predicted EP links supported by K562 HiChIP TLSs and their support ratio
Method	K562	HeLa-S3	HCT116	GM12878	HepG2	A549	H1-hESC	MCF-7	average	median
ABC	0.292	0.237	0.23	0.237	0.248	0.211	0.204	0.234
CT-ABC	0.414	0.469	0.396	0.437	0.411	0.387	0.332	0.387
CT-MAD-FOCS	0.848	0.634	0.691	0.654	0.637	0.603	0.628	0.606
CT-FOCS	0.742	0.6998	0.647	0.771	0.732	0.673	0.561	0.678
ABC ratio K562/cell_type		1.23207	1.26957	1.23207	1.17742	1.38389	1.43137	1.24786	1.28203	1.24786
CT-ABC ratio K562/cell_type		0.882729	1.04545	0.947368	1.0073	1.06977	1.24699	1.06977	1.03848	1.04545
CT-MAD-FOCS ratio K562/cell_type		1.33754	1.22721	1.29664	1.33124	1.4063	1.35032	1.39934	1.33551	1.33754
CT-FOCS ratio K562/cell_type		1.0603	1.14683	0.962387	1.01366	1.10253	1.32264	1.0944	1.10039	1.0944
Percentage of predicted EP links supported by K562 HiChIP single loops and their support ratio
Method	K562	HeLa-S3	HCT116	GM12878	HepG2	A549	H1-hESC	MCF-7	average	median
ABC	0.16	0.125	0.124	0.126	0.134	0.11	0.108	0.125
CT-ABC	0.3	0.333	0.317	0.348	0.274	0.323	0.245	0.257
CT-MAD-FOCS	0.67	0.468	0.504	0.454	0.404	0.462	0.411	0.36
CT-FOCS	0.536	0.464	0.417	0.575	0.438	0.333	0.292	0.492
ABC ratio K562/cell_type		1.28	1.29032	1.26984	1.19403	1.45455	1.48148	1.28	1.32146	1.28
CT-ABC ratio K562/cell_type		0.900901	0.946372	0.862069	1.09489	0.928793	1.22449	1.16732	1.01783	0.946372
CT-MAD-FOCS ratio K562/cell_type		1.43162	1.32937	1.47577	1.65842	1.45022	1.63017	1.86111	1.5481	1.47577
CT-FOCS ratio K562/cell_type		1.15517	1.28537	0.932174	1.22374	1.60961	1.83562	1.08943	1.30445	1.22374
