## Supplemental Table 2 for "CT-FOCS: a novel method for inferring cell type-specific enhancer-promoter maps"

### Sheet: Description
Table S2: The particularity of each algorithm's predictions as measured by ChIA-PET, HiChIP and PCHi-C assays
Tabs: CLS ratios
We selected the cell types with an available 3D capture assay and calculated their TLS ratios with other cell types (Methods)
The best method had a p-Value<0.05 (one-sided Wilcoxon paired test)

### Sheet: TLS ratios
Dataset	Capture Type	Validation type	Analyzed cell type	#cell types compared	CT-FOCS TLS ratio median (variance) [log2]	CT-MAD-FOCS TLS ratio median (variance) [log2]	MAD-FOCS TLS ratio median (variance) [log2]	JEME CLS ratio median (variance) [log2]	CT-JEME CLS ratio median (variance) [log2]	p-Value (CT-FOCS > CT-MAD-FOCS)	p-Value (CT-FOCS < CT-MAD-FOCS)	p-Value (CT-FOCS > MAD-FOCS)	p-Value (CT-FOCS < MAD-FOCS)	p-Value (CT-FOCS > JEME)	p-Value (CT-FOCS < JEME)	p-Value (CT-FOCS > CT-JEME)	p-Value (CT-FOCS < CT-JEME)
FANTOM5	ChIA-PET	TLS	GM12878	265	1.74 (1.4)	1.1 (0.41)	1.05 (0.57)	0.6 (0.08)	0.7 (0.13)	<7.9e-28	≈1.0	<4.7E-22	≈1.0	<3.0E-42	≈1.0	<8.0E-42	≈1.0
FANTOM5	PCHi-C	TLS	Hippocampus	265	0.33 (0.5)	0.35 (0.26)	0.2 (0.3)	0.28 (0.05)	-0.12 (0.16)	<7.0E-2	≈0.93	<3.7E-4	≈1.0	<1.5E-3	≈1.0	<6.2E-24	≈1.0
FANTOM5	PCHi-C	TLS	Aorta	265	0.02 (0.5)	0.18 (0.37)	0.36 (0.37)	0.58 (0.1)	0.41 (0.2)	≈1.0	<1.7E-2	≈1.0	<2.5E-10	≈1.0	<1.6E-22	≈1.0	<3.8E-11
FANTOM5	PCHi-C	TLS	Liver	265	0.91 (0.64)	0.48 (0.37)	0.88 (0.35)	0.44 (0.1)	0.41 (0.23)	<2.8E-15	≈1.0	≈0.33	≈0.67	<2.6E-20	≈1.0	<8.6E-15	≈1.0
FANTOM5	PCHi-C	TLS	Colon	265	-0.02 (2.4)	0.03 (1.7)	0.15 (2.85)	0.12 (0.85)	-0.21 (1.8)	<2.4E-5	≈1.0	≈1.0	<2.3E-3	<1.4E-3	≈1.0	<4.1E-12	≈1.0
FANTOM5	PCHi-C	TLS	Pancreas	265	0.45 (0.61)	0.35 (0.44)	0.53 (0.41)	0.33 (0.12)	0.41 (0.37)	<1.4E-4	≈1.0	≈0.44	≈0.56	<2.7E-5	≈1.0	<0.06	≈1.0
FANTOM5	PCHi-C	TLS	Thymus	265	0.43 (0.46)	-0.27 (0.34)	0.41 (0.35)	0.08 (0.11)	0.46 (0.29)	<6.7E-31	≈1.0	≈0.2	≈0.8	<2.2E-18	≈1.0	≈0.68	≈0.33
FANTOM5	HiChIP	TLS	K562	265	1.4 (0.32)	0.97 (0.22)	0.8 (0.2)	0.08 (0.05)	-0.28 (0.1)	<1.5E-25	≈1.0	<2.1E-30	≈1.0	<1.7E-45	≈1.0	<1.7E-45	≈1.0
p-Values red bolded marked denote the best performing method between CT-FOCS and other methods (CT-MAD-FOCS, MAD-FOCS, JEME, and CT-JEME)
							#NUM!
