## Supplemental Table 3 for "CT-FOCS: a novel method for inferring cell type-specific enhancer-promoter maps"

### Sheet: Description
Table S3: The number of ChIA-PET loops supported by enhancers with signal ranked above the yth percentile, for different y values
Please refer to the Supplemental Methods for further information on the analysis

### Sheet: FANTOM5
	Raw data summary
	#Enhancers	42656
	#Promoters	24048
	ChIA-PET cell type	K562
	#Loops	41452
	Percentile	0.4	0.5	0.6	0.7	0.8	0.9	0.95
	FC threshold	1	1	1.1	1.2	1.4	1.7	2.3
A	#Enhancers that passed FC threshold	37585	37585	17062	12816	8532	4266	2135
B	#Cell types with a uniquely active (ua) enhancer	378	378	364	335	305	248	188
C	#ua-enhancers in A overlapping a ChIA-PET loop	7803	7803	3909	2856	1909	967	472
D	#Cell types in B overlapping a ChIA-PET loop	258	258	242	213	183	125	91
E	#ChIA-pet loops overlapping ua-enhancers in A (sE-loops)	8500	8500	4712	3570	2460	1249	615
F	#ua-Enhancers in K562	13	13	10	10	7	5	3
G	#K562 ua-enhancers in ChIA-PET loops	8	8	6	6	5	4	3
H	#ChIA-pet loops overlapping K562 ua-enhancers (sE-loops)	19	19	17	17	13	11	9
I	#K562 sE-loops that also overlap promoters	5	5	4	4	3	3	2
	ChIA-PET cell type	GM12878
	#Loops	95269
	Percentile	0.4	0.5	0.6	0.7	0.8	0.9	0.95
	FC threshold	1	1	1.1	1.2	1.4	1.7	2.3
A	#Enhancers that passed FC threshold	37585	37585	17062	12816	8532	4266	2135
B	#Cell types with a uniquely active (ua) enhancer	378	378	364	335	305	248	188
C	#ua-enhancers in A overlapping a ChIA-PET loop	11656	11656	6242	4639	3161	1633	817
D	#Cell types in B overlapping a ChIA-PET loop	270	270	248	222	181	133	89
E	#ChIA-pet loops overlapping ua-enhancers in A (sE-loops)	29214	29214	18679	14682	10836	6015	3130
F	#ua-Enhancers in GM12878	64	64	62	44	38	23	12
G	#GM12878 ua-enhancers in ChIA-PET loops	46	46	45	34	29	18	9
H	#ChIA-pet loops overlapping GM12878 ua-enhancers (sE-loops)	316	316	305	222	184	117	45
I	#GM12878 sE-loops that also overlap promoters	70	70	66	47	40	25	4
