## Supplemental Table 4 for "CT-FOCS: a novel method for inferring cell type-specific enhancer-promoter maps"

### Sheet: FANTOM5 samples
FANTOM_sample_id	sample_cell_type	category
CNhs11844	acantholytic squamous carcinoma cell line:hcc1806	cell line
CNhs11251	acute lymphoblastic leukemia (b-all) cell line:ball-1	cell line
CNhs11282	acute lymphoblastic leukemia (b-all) cell line:nalm-6	cell line
CNhs10746	acute lymphoblastic leukemia (t-all) cell line:hpb-all	cell line
CNhs11253	acute lymphoblastic leukemia (t-all) cell line:jurkat	cell line
CNhs13053	acute myeloid leukemia (fab m0) cell line:kg-1	cell line
CNhs13054	acute myeloid leukemia (fab m1) cell line:hyt-1	cell line
CNhs13502	acute myeloid leukemia (fab m2) cell line:kasumi-1	cell line
CNhs13052	acute myeloid leukemia (fab m2) cell line:kasumi-6	cell line
CNhs11864	acute myeloid leukemia (fab m2) cell line:nkm-1	cell line
CNhs13055	acute myeloid leukemia (fab m3) cell line:hl60	cell line
CNhs13503	acute myeloid leukemia (fab m4) cell line:fkh-1	cell line
CNhs13504	acute myeloid leukemia (fab m4) cell line:hnt-34	cell line
CNhs13056	acute myeloid leukemia (fab m4eo) cell line:eol-1	cell line
CNhs13057	acute myeloid leukemia (fab m4eo) cell line:eol-3	cell line
CNhs13050	acute myeloid leukemia (fab m5) cell line:nomo-1	cell line
CNhs13051	acute myeloid leukemia (fab m5) cell line:p31/fuj	cell line
CNhs10722	acute myeloid leukemia (fab m5) cell line:thp-1	cell line
CNhs10723	acute myeloid leukemia (fab m5) cell line:thp-1	cell line
CNhs10724	acute myeloid leukemia (fab m5) cell line:thp-1	cell line
CNhs13058	acute myeloid leukemia (fab m5) cell line:u-937 de-4	cell line
CNhs13059	acute myeloid leukemia (fab m6) cell line:eeb	cell line
CNhs13060	acute myeloid leukemia (fab m6) cell line:f-36e	cell line
CNhs13505	acute myeloid leukemia (fab m6) cell line:f-36p	cell line
CNhs11888	acute myeloid leukemia (fab m7) cell line:mkpl-1	cell line
CNhs13049	acute myeloid leukemia (fab m7) cell line:m-mok	cell line
CNhs11882	adenocarcinoma cell line:im95m	cell line
CNhs11893	adrenal cortex adenocarcinoma cell line:sw-13	cell line
CNhs10738	adult t-cell leukemia cell line:atn-1	cell line
CNhs11838	alveolar cell carcinoma cell line:sw 1573	cell line
CNhs10745	anaplastic carcinoma cell line:8305c	cell line
CNhs11881	anaplastic large cell lymphoma cell line:ki-jk	cell line
CNhs11889	anaplastic squamous cell carcinoma cell line:rpmi 2650	cell line
CNhs11725	argyrophil small cell carcinoma cell line:tc-yik	cell line
CNhs10742	astrocytoma cell line:tm-31	cell line
CNhs10744	b cell line:rpmi1788	cell line
CNhs11932	basal cell carcinoma cell line:te 354	cell line
CNhs10750	bile duct carcinoma cell line:hucct1	cell line
CNhs11265	bile duct carcinoma cell line:tfk-1	cell line
CNhs11845	biphenotypic b myelomonocytic leukemia cell line:mv-4-11	cell line
CNhs11931	bone marrow stromal cell line:stromanktert	cell line
CNhs10736	breast carcinoma cell line:mda-mb-453	cell line
CNhs11862	bronchial squamous cell carcinoma cell line:kns-62	cell line
CNhs11840	bronchioalveolar carcinoma cell line:nci-h358	cell line
CNhs11841	bronchogenic carcinoma cell line:chago-k-1	cell line
CNhs10739	burkitt's lymphoma cell line:daudi	cell line
CNhs11268	burkitt's lymphoma cell line:raji	cell line
CNhs11834	carcinoid cell line:nci-h1770	cell line
CNhs11846	carcinoid cell line:sk-pn-dw	cell line
CNhs11747	carcinosarcoma cell line:jhucs-1	cell line
CNhs11288	cervical cancer cell line:d98-ah2	cell line
CNhs11289	cervical cancer cell line:me-180	cell line
CNhs11283	cholangiocellular carcinoma cell line:huh-28	cell line
CNhs10740	choriocarcinoma cell line:bewo	cell line
CNhs11875	choriocarcinoma cell line:sch	cell line
CNhs11820	choriocarcinoma cell line:t3m-3	cell line
CNhs11714	chronic lymphocytic leukemia (t-cll) cell line:skw-3	cell line
CNhs11886	chronic myeloblastic leukemia (cml) cell line:kcl-22	cell line
CNhs11865	chronic myelogenous leukemia (cml) cell line:meg-a2	cell line
CNhs10727	chronic myelogenous leukemia cell line:ku812	cell line
CNhs11745	clear cell carcinoma cell line:jhoc-5	cell line
CNhs11930	clear cell carcinoma cell line:ten	cell line
CNhs11280	colon carcinoma cell line:caco-2	cell line
CNhs10737	colon carcinoma cell line:colo-320	cell line
CNhs11050	cord blood derived cell line:cobl-a	cell line
CNhs11049	cord blood derived cell line:cobl-a	cell line
CNhs11045	cord blood derived cell line:cobl-a	cell line
CNhs11741	diffuse large b-cell lymphoma cell line:ctb-1	cell line
CNhs11100	ductal cell carcinoma cell line:klm-1	cell line
CNhs11259	ductal cell carcinoma cell line:mia paca2	cell line
CNhs11047	embryonic kidney cell line: hek293/slam	cell line
CNhs11046	embryonic kidney cell line: hek293/slam	cell line
CNhs11731	embryonic pancreas cell line:1b2c6	cell line
CNhs11732	embryonic pancreas cell line:1c3d3	cell line
CNhs11733	embryonic pancreas cell line:1c3ikei	cell line
CNhs11814	embryonic pancreas cell line:2c6	cell line
CNhs11266	endometrial carcinoma cell line:omc-2	cell line
CNhs11249	endometrial stromal sarcoma cell line:omc-9	cell line
CNhs11748	endometrioid adenocarcinoma cell line:jhuem-1	cell line
CNhs10743	epidermoid carcinoma cell line:a431	cell line
CNhs10748	epidermoid carcinoma cell line:ca ski	cell line
CNhs11247	epithelioid sarcoma cell line:hs-es-1	cell line
CNhs11836	ewing's sarcoma cell line:hs 863	cell line
CNhs10728	extraskeletal myxoid chondrosarcoma cell line:h-emc-ss	cell line
CNhs11860	fibrosarcoma cell line:ht-1080	cell line
CNhs11842	fibrous histiocytoma cell line:gct tib-223	cell line
CNhs11256	gall bladder carcinoma cell line:tgbc14tkb	cell line
CNhs10733	gall bladder carcinoma cell line:tgbc2tkb	cell line
CNhs11737	gastric adenocarcinoma cell line:mkn1	cell line
CNhs11819	gastric adenocarcinoma cell line:mkn45	cell line
CNhs11286	gastric cancer cell line:az521	cell line
CNhs11738	gastrointestinal carcinoma cell line:ecc12	cell line
CNhs11274	giant cell carcinoma cell line:lu65	cell line
CNhs10751	giant cell carcinoma cell line:lu99b	cell line
CNhs11824	glassy cell carcinoma cell line:hokug	cell line
CNhs11248	glioblastoma cell line:a172	cell line
CNhs11185	glioblastoma cell line:a172	cell line
CNhs11272	glioblastoma cell line:t98g	cell line
CNhs10731	glioma cell line:gi-1	cell line
CNhs12332	gm12878	cell line
CNhs12333	gm12878	cell line
CNhs12331	gm12878	cell line
CNhs11740	granulosa cell tumor cell line:kgn	cell line
CNhs11843	hairy cell leukemia cell line:mo	cell line
CNhs12325	helas3	cell line
CNhs12326	helas3	cell line
CNhs12327	helas3	cell line
CNhs11868	hepatic mesenchymal tumor cell line:li90	cell line
CNhs11742	hepatoblastoma cell line:huh-6	cell line
CNhs11271	hepatoma cell line:li-7	cell line
CNhs12328	hepg2	cell line
CNhs12329	hepg2	cell line
CNhs12330	hepg2	cell line
CNhs11891	hereditary spherocytic anemia cell line:wil2-ns	cell line
CNhs11715	hodgkin's lymphoma cell line:hd-mar2	cell line
CNhs11250	k562	cell line
CNhs12334	k562	cell line
CNhs12335	k562	cell line
CNhs12336	k562	cell line
CNhs11880	keratoacanthoma cell line:hka-1	cell line
CNhs11277	large cell lung carcinoma cell line:ia-lm	cell line
CNhs12806	large cell lung carcinoma cell line:nci-h460	cell line
CNhs11825	large cell non-keratinizing squamous carcinoma cell line:skg-ii-sf	cell line
CNhs11848	leiomyoblastoma cell line:g-402	cell line
CNhs11722	leiomyoma cell line:10964c	cell line
CNhs11723	leiomyoma cell line:15242a	cell line
CNhs11724	leiomyoma cell line:15425	cell line
CNhs11750	lens epithelial cell line:sra 01/04	cell line
CNhs11859	leukemia	cell line
CNhs11870	liposarcoma cell line:kmls-1	cell line
CNhs11851	liposarcoma cell line:sw 872	cell line
CNhs11275	lung adenocarcinoma cell line:a549	cell line
CNhs10726	lung adenocarcinoma cell line:pc-14	cell line
CNhs11852	lymphangiectasia cell line:ds-1	cell line
CNhs11935	lymphoma	cell line
CNhs10730	malignant trichilemmal cyst cell line:djm-1	cell line
CNhs10732	maxillary sinus tumor cell line:hsq-89	cell line
CNhs11943	mcf7	cell line
CNhs12805	medulloblastoma cell line:d283 med	cell line
CNhs11861	medulloblastoma cell line:ons-76	cell line
CNhs11281	melanoma cell line:colo 679	cell line
CNhs11254	melanoma cell line:g-361	cell line
CNhs11945	meningioma cell line:hkbmm	cell line
CNhs12838	merkel cell carcinoma cell line:mkl-1	cell line
CNhs12839	merkel cell carcinoma cell line:ms-1	cell line
CNhs11718	mesenchymal stem cell line:hu5/e18	cell line
CNhs11263	mesothelioma cell line:acc-meso-1	cell line
CNhs11264	mesothelioma cell line:acc-meso-4	cell line
CNhs13066	mesothelioma cell line:mero-25	cell line
CNhs13067	mesothelioma cell line:mero-41	cell line
CNhs13068	mesothelioma cell line:mero-48a	cell line
CNhs13069	mesothelioma cell line:mero-82	cell line
CNhs13070	mesothelioma cell line:mero-83	cell line
CNhs13072	mesothelioma cell line:mero-84	cell line
CNhs13073	mesothelioma cell line:mero-95	cell line
CNhs13063	mesothelioma cell line:nci-h2052	cell line
CNhs13062	mesothelioma cell line:nci-h226	cell line
CNhs13064	mesothelioma cell line:nci-h2452	cell line
CNhs13061	mesothelioma cell line:nci-h28	cell line
CNhs13074	mesothelioma cell line:no36	cell line
CNhs13075	mesothelioma cell line:one58	cell line
CNhs11944	mixed mullerian tumor cell line:htmmt	cell line
CNhs11752	mucinous adenocarcinoma cell line:jhom-1	cell line
CNhs11873	mucinous cystadenocarcinoma cell line:mcas	cell line
CNhs11858	mycosis fungoides	cell line
CNhs11934	myelodysplastic syndrome cell line:skm-1	cell line
CNhs11258	myeloma cell line:pcm6	cell line
CNhs11729	myxofibrosarcoma cell line:mfh-ino	cell line
CNhs11821	myxofibrosarcoma cell line:nmfh-1	cell line
CNhs11276	neuroblastoma cell line:chp-134	cell line
CNhs11284	neuroblastoma cell line:nb-1	cell line
CNhs11818	neuroblastoma cell line:nbsussr	cell line
CNhs11811	neuroblastoma cell line:nh-12	cell line
CNhs11744	neuroectodermal tumor cell line:fu-rpnt-1	cell line
CNhs11753	neuroectodermal tumor cell line:fu-rpnt-2	cell line
CNhs11866	neuroectodermal tumor cell line:task1	cell line
CNhs11853	neuroepithelioma cell line:sk-n-mc	cell line
CNhs11854	neurofibroma cell line:hs 53	cell line
CNhs11867	nk t cell leukemia cell line:khyg-1	cell line
CNhs10747	non t non b acute lymphoblastic leukemia (all) cell line:p30/ohk	cell line
CNhs11894	normal embryonic palatal mesenchymal cell line:hepm	cell line
CNhs11950	normal intestinal epithelial cell line:fhs 74 int	cell line
CNhs10752	oral squamous cell carcinoma cell line:ca9-22	cell line
CNhs11287	oral squamous cell carcinoma cell line:ho-1-u-1	cell line
CNhs11717	oral squamous cell carcinoma cell line:hsc-3	cell line
CNhs11810	oral squamous cell carcinoma cell line:sas	cell line
CNhs11835	osteoclastoma cell line:hs 706	cell line
CNhs11279	osteosarcoma cell line:143b/tk^(-)neo^(r)	cell line
CNhs11290	osteosarcoma cell line:hs-os-1	cell line
CNhs11856	pagetoid sarcoma cell line:hs 925	cell line
CNhs11832	pancreatic carcinoma cell line:nor-p1	cell line
CNhs11716	papillary adenocarcinoma cell line:8505c	cell line
CNhs10734	papillotubular adenocarcinoma cell line:tgbc18tkb	cell line
CNhs11830	peripheral neuroectodermal tumor cell line:ku-sn	cell line
CNhs11849	pharyngeal carcinoma cell line:detroit 562	cell line
CNhs12807	plasma cell leukemia cell line:arh-77	cell line
CNhs11933	pleomorphic hepatocellular carcinoma cell line:snu-387	cell line
CNhs11260	prostate cancer cell line:du145	cell line
CNhs11243	prostate cancer cell line:pc-3	cell line
CNhs11255	rectal cancer cell line:tt1tkb	cell line
CNhs10729	renal cell carcinoma cell line:os-rc-2	cell line
CNhs11257	renal cell carcinoma cell line:tuhr10tkb	cell line
CNhs11267	retinoblastoma cell line:y79	cell line
CNhs11877	rhabdomyosarcoma cell line:kym-1	cell line
CNhs11269	rhabdomyosarcoma cell line:rms-ym	cell line
CNhs11829	sacrococcigeal teratoma cell line:htst	cell line
CNhs11245	schwannoma cell line:hs-pss	cell line
CNhs11183	schwannoma cell line:hs-pss	cell line
CNhs11746	serous adenocarcinoma cell line:jhos-2	cell line
CNhs11827	serous cystadenocarcinoma cell line:htoa	cell line
CNhs10753	signet ring carcinoma cell line:kato iii	cell line
CNhs11270	signet ring carcinoma cell line:nugc-4	cell line
CNhs11885	small cell cervical cancer cell line:hcsc-1	cell line
CNhs11736	small cell gastrointestinal carcinoma cell line:ecc10	cell line
CNhs12808	small cell lung carcinoma cell line:dms 144	cell line
CNhs11285	small cell lung carcinoma cell line:lk-2	cell line
CNhs12809	small cell lung carcinoma cell line:nci-h82	cell line
CNhs11812	small cell lung carcinoma cell line:wa-ht	cell line
CNhs11734	small-cell gastrointestinal carcinoma cell line:ecc4	cell line
CNhs11869	somatostatinoma cell line:qgp-1	cell line
CNhs11857	spindle cell sarcoma cell line:hs 132	cell line
CNhs10741	splenic lymphoma with villous lymphocytes cell line:slvl	cell line
CNhs11252	squamous cell carcinoma cell line:ec-gi-10	cell line
CNhs11739	squamous cell carcinoma cell line:t3m-5	cell line
CNhs11273	squamous cell lung carcinoma cell line:ebc-1	cell line
CNhs11244	synovial sarcoma cell line:hs-sy-ii	cell line
CNhs11878	teratocarcinoma cell line:ncc-it-a3	cell line
CNhs11884	teratocarcinoma cell line:ncr-g1	cell line
CNhs11890	teratocarcinoma cell line:pa-1	cell line
CNhs11876	testicular germ cell embryonal carcinoma cell line:ito-ii	cell line
CNhs12351	testicular germ cell embryonal carcinoma cell line:nec14	cell line
CNhs12362	testicular germ cell embryonal carcinoma cell line:nec15	cell line
CNhs11726	testicular germ cell embryonal carcinoma cell line:nec8	cell line
CNhs11872	thyroid carcinoma cell line:tco-1	cell line
CNhs10735	transitional-cell carcinoma cell line:5637	cell line
CNhs11261	transitional-cell carcinoma cell line:jmsu1	cell line
CNhs11828	tridermal teratoma cell line:hgrt	cell line
CNhs11883	tubular adenocarcinoma cell line:suit-2	cell line
CNhs11892	wilms' tumor cell line:g-401	cell line
CNhs11728	wilms' tumor cell line:hfwt	cell line
CNhs11813	xeroderma pigentosum b cell line:xpl 17	cell line
CNhs11969	adipocyte - breast	primary cell
CNhs11051	adipocyte - breast	primary cell
CNhs11054	adipocyte - omental	primary cell
CNhs12067	adipocyte - omental	primary cell
CNhs12068	adipocyte - omental	primary cell
CNhs12069	adipocyte - perirenal	primary cell
CNhs12494	adipocyte - subcutaneous	primary cell
CNhs11371	adipocyte - subcutaneous	primary cell
CNhs12017	adipocyte - subcutaneous	primary cell
CNhs12084	alveolar epithelial cells	primary cell
CNhs11325	alveolar epithelial cells	primary cell
CNhs11341	amniotic epithelial cells	primary cell
CNhs12125	amniotic epithelial cells	primary cell
CNhs12502	amniotic membrane cells	primary cell
CNhs12503	amniotic membrane cells	primary cell
CNhs12379	amniotic membrane cells	primary cell
CNhs12064	anulus pulposus cell	primary cell
CNhs10876	anulus pulposus cell	primary cell
CNhs11321	astrocyte - cerebellum	primary cell
CNhs12081	astrocyte - cerebellum	primary cell
CNhs12117	astrocyte - cerebellum	primary cell
CNhs10864	astrocyte - cerebral cortex	primary cell
CNhs11960	astrocyte - cerebral cortex	primary cell
CNhs12005	astrocyte - cerebral cortex	primary cell
CNhs12575	basophils	primary cell
CNhs12054	bronchial epithelial cell	primary cell
CNhs12058	bronchial epithelial cell	primary cell
CNhs12062	bronchial epithelial cell	primary cell
CNhs12341	cardiac myocyte	primary cell
CNhs12350	cardiac myocyte	primary cell
CNhs12571	cardiac myocyte	primary cell
CNhs11897	cd14+ monocyte derived endothelial progenitor cells	primary cell
CNhs11904	cd14+ monocyte derived endothelial progenitor cells	primary cell
CNhs10858	cd14+ monocyte derived endothelial progenitor cells	primary cell
CNhs13489	cd14+ monocytes - treated with b-glucan	primary cell
CNhs13495	cd14+ monocytes - treated with b-glucan	primary cell
CNhs13474	cd14+ monocytes - treated with b-glucan	primary cell
CNhs13465	cd14+ monocytes - treated with bcg	primary cell
CNhs13475	cd14+ monocytes - treated with bcg	primary cell
CNhs13543	cd14+ monocytes - treated with bcg	primary cell
CNhs13473	cd14+ monocytes - treated with candida	primary cell
CNhs13488	cd14+ monocytes - treated with candida	primary cell
CNhs13494	cd14+ monocytes - treated with candida	primary cell
CNhs13487	cd14+ monocytes - treated with cryptococcus	primary cell
CNhs13546	cd14+ monocytes - treated with cryptococcus	primary cell
CNhs13472	cd14+ monocytes - treated with cryptococcus	primary cell
CNhs13469	cd14+ monocytes - treated with group a streptococci	primary cell
CNhs13532	cd14+ monocytes - treated with group a streptococci	primary cell
CNhs13492	cd14+ monocytes - treated with group a streptococci	primary cell
CNhs13466	cd14+ monocytes - treated with ifn + n-hexane	primary cell
CNhs13476	cd14+ monocytes - treated with ifn + n-hexane	primary cell
CNhs13490	cd14+ monocytes - treated with ifn + n-hexane	primary cell
CNhs13470	cd14+ monocytes - treated with lipopolysaccharide	primary cell
CNhs13533	cd14+ monocytes - treated with lipopolysaccharide	primary cell
CNhs13545	cd14+ monocytes - treated with lipopolysaccharide	primary cell
CNhs13493	cd14+ monocytes - treated with salmonella	primary cell
CNhs13471	cd14+ monocytes - treated with salmonella	primary cell
CNhs13485	cd14+ monocytes - treated with salmonella	primary cell
CNhs13467	cd14+ monocytes - treated with trehalose dimycolate (tdm)	primary cell
CNhs13483	cd14+ monocytes - treated with trehalose dimycolate (tdm)	primary cell
CNhs13544	cd14+ monocytes - treated with trehalose dimycolate (tdm)	primary cell
CNhs11954	cd14+ monocytes	primary cell
CNhs11997	cd14+ monocytes	primary cell
CNhs13468	cd14+ monocytes - mock treated	primary cell
CNhs13484	cd14+ monocytes - mock treated	primary cell
CNhs13491	cd14+ monocytes - mock treated	primary cell
CNhs10852	cd14+ monocytes	primary cell
CNhs13224	cd14+cd16- monocytes	primary cell
CNhs13216	cd14+cd16- monocytes	primary cell
CNhs13540	cd14+cd16- monocytes	primary cell
CNhs13208	cd14+cd16+ monocytes	primary cell
CNhs13549	cd14+cd16+ monocytes	primary cell
CNhs13541	cd14+cd16+ monocytes	primary cell
CNhs13207	cd14-cd16+ monocytes	primary cell
CNhs13548	cd14-cd16+ monocytes	primary cell
CNhs12343	cd19+ b cells	primary cell
CNhs12352	cd19+ b cells	primary cell
CNhs12354	cd19+ b cells	primary cell
CNhs13552	cd34 cells differentiated to erythrocyte lineage	primary cell
CNhs13553	cd34 cells differentiated to erythrocyte lineage	primary cell
CNhs12588	cd34+ stem cells	primary cell
CNhs10853	cd4+ t cells	primary cell
CNhs11955	cd4+ t cells	primary cell
CNhs11998	cd4+ t cells	primary cell
CNhs13195	cd4+cd25+cd45ra- memory regulatory t cells	primary cell
CNhs13206	cd4+cd25+cd45ra- memory regulatory t cells	primary cell
CNhs13538	cd4+cd25+cd45ra- memory regulatory t cells	primary cell
CNhs13204	cd4+cd25+cd45ra- memory regulatory t cells	primary cell
CNhs13811	cd4+cd25+cd45ra- memory regulatory t cells	primary cell
CNhs13812	cd4+cd25+cd45ra- memory regulatory t cells	primary cell
CNhs13513	cd4+cd25+cd45ra+ naive regulatory t cells	primary cell
CNhs13203	cd4+cd25+cd45ra+ naive regulatory t cells	primary cell
CNhs13539	cd4+cd25-cd45ra- memory conventional t cells	primary cell
CNhs13215	cd4+cd25-cd45ra- memory conventional t cells	primary cell
CNhs13223	cd4+cd25-cd45ra+ naive conventional t cells	primary cell
CNhs13205	cd4+cd25-cd45ra+ naive conventional t cells	primary cell
CNhs13512	cd4+cd25-cd45ra+ naive conventional t cells	primary cell
CNhs13813	cd4+cd25-cd45ra+ naive conventional t cells	primary cell
CNhs13814	cd4+cd25-cd45ra+ naive conventional t cells	primary cell
CNhs13202	cd4+cd25-cd45ra+ naive conventional t cells	primary cell
CNhs10854	cd8+ t cells	primary cell
CNhs11956	cd8+ t cells	primary cell
CNhs11999	cd8+ t cells	primary cell
CNhs11923	chondrocyte	primary cell
CNhs11372	chondrocyte	primary cell
CNhs12020	chondrocyte	primary cell
CNhs11373	chondrocyte	primary cell
CNhs12021	chondrocyte	primary cell
CNhs12506	chorionic membrane cells	primary cell
CNhs12504	chorionic membrane cells	primary cell
CNhs12380	chorionic membrane cells	primary cell
CNhs11966	ciliary epithelial cells	primary cell
CNhs12009	ciliary epithelial cells	primary cell
CNhs10871	ciliary epithelial cells	primary cell
CNhs11336	corneal epithelial cells	primary cell
CNhs12123	corneal epithelial cells	primary cell
CNhs10855	dendritic cells - monocyte immature derived	primary cell
CNhs11062	dendritic cells - monocyte immature derived	primary cell
CNhs12000	dendritic cells - monocyte immature derived	primary cell
CNhs10857	dendritic cells - plasmacytoid	primary cell
CNhs10837	endothelial cells - aortic	primary cell
CNhs12495	endothelial cells - aortic	primary cell
CNhs11375	endothelial cells - aortic	primary cell
CNhs12022	endothelial cells - aortic	primary cell
CNhs12496	endothelial cells - artery	primary cell
CNhs11977	endothelial cells - artery	primary cell
CNhs12023	endothelial cells - artery	primary cell
CNhs10865	endothelial cells - lymphatic	primary cell
CNhs11901	endothelial cells - lymphatic	primary cell
CNhs11906	endothelial cells - lymphatic	primary cell
CNhs11925	endothelial cells - microvascular	primary cell
CNhs11376	endothelial cells - microvascular	primary cell
CNhs12024	endothelial cells - microvascular	primary cell
CNhs11926	endothelial cells - thoracic	primary cell
CNhs11978	endothelial cells - thoracic	primary cell
CNhs10872	endothelial cells - umbilical vein	primary cell
CNhs11967	endothelial cells - umbilical vein	primary cell
CNhs12010	endothelial cells - umbilical vein	primary cell
CNhs12497	endothelial cells - vein	primary cell
CNhs11377	endothelial cells - vein	primary cell
CNhs12026	endothelial cells - vein	primary cell
CNhs11323	esophageal epithelial cells	primary cell
CNhs10874	fibroblast - aortic adventitial	primary cell
CNhs12011	fibroblast - aortic adventitial	primary cell
CNhs11378	fibroblast - cardiac	primary cell
CNhs12498	fibroblast - cardiac	primary cell
CNhs12027	fibroblast - cardiac	primary cell
CNhs11909	fibroblast - cardiac	primary cell
CNhs12057	fibroblast - cardiac	primary cell
CNhs12061	fibroblast - cardiac	primary cell
CNhs11339	fibroblast - conjunctival	primary cell
CNhs12499	fibroblast - dermal	primary cell
CNhs11379	fibroblast - dermal	primary cell
CNhs12028	fibroblast - dermal	primary cell
CNhs12052	fibroblast - dermal	primary cell
CNhs12055	fibroblast - dermal	primary cell
CNhs12059	fibroblast - dermal	primary cell
CNhs10866	fibroblast - gingival	primary cell
CNhs11961	fibroblast - gingival	primary cell
CNhs12006	fibroblast - gingival	primary cell
CNhs10848	fibroblast - gingival	primary cell
CNhs11952	fibroblast - gingival	primary cell
CNhs11322	fibroblast - lymphatic	primary cell
CNhs12118	fibroblast - lymphatic	primary cell
CNhs10867	fibroblast - periodontal ligament	primary cell
CNhs11962	fibroblast - periodontal ligament	primary cell
CNhs11907	fibroblast - periodontal ligament	primary cell
CNhs12493	fibroblast - periodontal ligament	primary cell
CNhs11953	fibroblast - periodontal ligament	primary cell
CNhs11996	fibroblast - periodontal ligament	primary cell
CNhs10878	fibroblast - pulmonary artery	primary cell
CNhs11353	fibroblast - skin dystrophia myotonica	primary cell
CNhs11354	fibroblast - skin dystrophia myotonica	primary cell
CNhs11913	fibroblast - skin dystrophia myotonica	primary cell
CNhs11351	fibroblast - skin normal	primary cell
CNhs11914	fibroblast - skin normal	primary cell
CNhs11074	fibroblast - skin spinal muscular atrophy	primary cell
CNhs11911	fibroblast - skin spinal muscular atrophy	primary cell
CNhs11912	fibroblast - skin spinal muscular atrophy	primary cell
CNhs11352	fibroblast - skin walker warburg	primary cell
CNhs11319	fibroblast of choroid plexus	primary cell
CNhs12344	fibroblast of choroid plexus	primary cell
CNhs11061	gingival epithelial cells	primary cell
CNhs11896	gingival epithelial cells	primary cell
CNhs11903	gingival epithelial cells	primary cell
CNhs12501	hair follicle dermal papilla cells	primary cell
CNhs11979	hair follicle dermal papilla cells	primary cell
CNhs12030	hair follicle dermal papilla cells	primary cell
CNhs12347	hair follicle outer root sheath cells	primary cell
CNhs12339	hair follicle outer root sheath cells	primary cell
CNhs13479	hep-2	cell line
CNhs13500	hep-2	cell line
CNhs13501	hep-2	cell line
CNhs13477	hep-2	cell line
CNhs13496	hep-2	cell line
CNhs13497	hep-2	cell line
CNhs13478	hep-2	cell line
CNhs13498	hep-2	cell line
CNhs13499	hep-2	cell line
CNhs12075	hepatic sinusoidal endothelial cells	primary cell
CNhs12092	hepatic sinusoidal endothelial cells	primary cell
CNhs11335	hepatic stellate cells (lipocyte)	primary cell
CNhs12093	hepatic stellate cells (lipocyte)	primary cell
CNhs12340	hepatocyte	primary cell
CNhs12349	hepatocyte	primary cell
CNhs12626	hepatocyte	primary cell
CNhs13537	immature langerhans cells	primary cell
CNhs13480	immature langerhans cells	primary cell
CNhs10875	intestinal epithelial cells	primary cell
CNhs12596	iris pigment epithelial cells	primary cell
CNhs11064	keratinocyte - epidermal	primary cell
CNhs11381	keratinocyte - epidermal	primary cell
CNhs12031	keratinocyte - epidermal	primary cell
CNhs10879	keratinocyte - oral	primary cell
CNhs11337	keratocytes	primary cell
CNhs12095	keratocytes	primary cell
CNhs12342	lens epithelial cells	primary cell
CNhs12568	lens epithelial cells	primary cell
CNhs12572	lens epithelial cells	primary cell
CNhs10861	macrophage - monocyte derived	primary cell
CNhs11899	macrophage - monocyte derived	primary cell
CNhs12003	macrophage - monocyte derived	primary cell
CNhs13550	mallassez-derived cells	primary cell
CNhs13551	mallassez-derived cells	primary cell
CNhs11077	mammary epithelial cell	primary cell
CNhs11382	mammary epithelial cell	primary cell
CNhs12032	mammary epithelial cell	primary cell
CNhs11073	mast cell	primary cell
CNhs12566	mast cell	primary cell
CNhs12594	mast cell	primary cell
CNhs12593	mast cell	primary cell
CNhs12592	mast cell	primary cell
CNhs12570	melanocyte - dark	primary cell
CNhs11303	melanocyte - light	primary cell
CNhs11383	melanocyte - light	primary cell
CNhs12033	melanocyte - light	primary cell
CNhs11320	meningeal cells	primary cell
CNhs12080	meningeal cells	primary cell
CNhs12731	meningeal cells	primary cell
CNhs12363	mesenchymal precursor cell - adipose	primary cell
CNhs12364	mesenchymal precursor cell - adipose	primary cell
CNhs12365	mesenchymal precursor cell - adipose	primary cell
CNhs12366	mesenchymal precursor cell - bone marrow	primary cell
CNhs12367	mesenchymal precursor cell - bone marrow	primary cell
CNhs13098	mesenchymal precursor cell - bone marrow	primary cell
CNhs12368	mesenchymal precursor cell - cardiac	primary cell
CNhs12369	mesenchymal precursor cell - cardiac	primary cell
CNhs12370	mesenchymal precursor cell - cardiac	primary cell
CNhs12371	mesenchymal precursor cell - cardiac	primary cell
CNhs12372	mesenchymal precursor cell - ovarian cancer left ovary	primary cell
CNhs13092	mesenchymal precursor cell - ovarian cancer left ovary	primary cell
CNhs12376	mesenchymal precursor cell - ovarian cancer left ovary	primary cell
CNhs13094	mesenchymal precursor cell - ovarian cancer left ovary	primary cell
CNhs12374	mesenchymal precursor cell - ovarian cancer metastasis	primary cell
CNhs13093	mesenchymal precursor cell - ovarian cancer metastasis	primary cell
CNhs12378	mesenchymal precursor cell - ovarian cancer metastasis	primary cell
CNhs13097	mesenchymal precursor cell - ovarian cancer metastasis	primary cell
CNhs12373	mesenchymal precursor cell - ovarian cancer right ovary	primary cell
CNhs12375	mesenchymal precursor cell - ovarian cancer right ovary	primary cell
CNhs12377	mesenchymal precursor cell - ovarian cancer right ovary	primary cell
CNhs13507	mesenchymal precursor cell - ovarian cancer right ovary	primary cell
CNhs13096	mesenchymal precursor cell - ovarian cancer right ovary	primary cell
CNhs12922	mesenchymal stem cells - adipose	primary cell
CNhs11345	mesenchymal stem cells - adipose	primary cell
CNhs10844	mesenchymal stem cells - adipose	primary cell
CNhs12104	mesenchymal stem cells - amniotic membrane	primary cell
CNhs11349	mesenchymal stem cells - amniotic membrane	primary cell
CNhs11344	mesenchymal stem cells - bone marrow	primary cell
CNhs12100	mesenchymal stem cells - bone marrow	primary cell
CNhs12126	mesenchymal stem cells - bone marrow	primary cell
CNhs10845	mesenchymal stem cells - hepatic	primary cell
CNhs12730	mesenchymal stem cells - hepatic	primary cell
CNhs12492	mesenchymal stem cells - umbilical	primary cell
CNhs12127	mesenchymal stem cells - umbilical	primary cell
CNhs11347	mesenchymal stem cells - umbilical	primary cell
CNhs11057	mesenchymal stem cells - wharton's jelly	primary cell
CNhs10850	mesothelial cells	primary cell
CNhs12012	mesothelial cells	primary cell
CNhs13535	migratory langerhans cells	primary cell
CNhs13536	migratory langerhans cells	primary cell
CNhs13547	migratory langerhans cells	primary cell
CNhs12105	multipotent cord blood unrestricted somatic stem cells	primary cell
CNhs11350	multipotent cord blood unrestricted somatic stem cells	primary cell
CNhs11965	myoblast	primary cell
CNhs10870	myoblast	primary cell
CNhs11908	myoblast	primary cell
CNhs12589	nasal epithelial cells	primary cell
CNhs12574	nasal epithelial cells	primary cell
CNhs11957	natural killer cells	primary cell
CNhs12001	natural killer cells	primary cell
CNhs10859	natural killer cells	primary cell
CNhs11063	neural stem cells	primary cell
CNhs11384	neural stem cells	primary cell
CNhs12338	neurons	primary cell
CNhs12726	neurons	primary cell
CNhs13815	neurons	primary cell
CNhs10862	neutrophils	primary cell
CNhs11959	neutrophils	primary cell
CNhs11905	neutrophils	primary cell
CNhs10881	nucleus pulposus cell	primary cell
CNhs12019	nucleus pulposus cell	primary cell
CNhs12063	nucleus pulposus cell	primary cell
CNhs13816	olfactory epithelial cells	primary cell
CNhs13817	olfactory epithelial cells	primary cell
CNhs13818	olfactory epithelial cells	primary cell
CNhs13819	olfactory epithelial cells	primary cell
CNhs11385	osteoblast	primary cell
CNhs12036	osteoblast	primary cell
CNhs11311	osteoblast - differentiated	primary cell
CNhs11980	osteoblast - differentiated	primary cell
CNhs12035	osteoblast - differentiated	primary cell
CNhs10877	pancreatic stromal cells	primary cell
CNhs11317	pericytes	primary cell
CNhs12079	pericytes	primary cell
CNhs10860	peripheral blood mononuclear cells	primary cell
CNhs11958	peripheral blood mononuclear cells	primary cell
CNhs12002	peripheral blood mononuclear cells	primary cell
CNhs11079	placental epithelial cells	primary cell
CNhs11386	placental epithelial cells	primary cell
CNhs12037	placental epithelial cells	primary cell
CNhs11052	preadipocyte - breast	primary cell
CNhs11971	preadipocyte - breast	primary cell
CNhs11065	preadipocyte - omental	primary cell
CNhs11902	preadipocyte - omental	primary cell
CNhs12013	preadipocyte - omental	primary cell
CNhs12065	preadipocyte - perirenal	primary cell
CNhs11981	preadipocyte - subcutaneous	primary cell
CNhs12038	preadipocyte - subcutaneous	primary cell
CNhs11082	preadipocyte - visceral	primary cell
CNhs11982	preadipocyte - visceral	primary cell
CNhs12039	preadipocyte - visceral	primary cell
CNhs10882	prostate epithelial cells	primary cell
CNhs11972	prostate epithelial cells	primary cell
CNhs12014	prostate epithelial cells	primary cell
CNhs10883	prostate stromal cells	primary cell
CNhs11973	prostate stromal cells	primary cell
CNhs12015	prostate stromal cells	primary cell
CNhs11331	renal cortical epithelial cells	primary cell
CNhs12728	renal cortical epithelial cells	primary cell
CNhs11332	renal epithelial cells	primary cell
CNhs12088	renal epithelial cells	primary cell
CNhs12732	renal epithelial cells	primary cell
CNhs12074	renal glomerular endothelial cells	primary cell
CNhs12086	renal glomerular endothelial cells	primary cell
CNhs12624	renal glomerular endothelial cells	primary cell
CNhs13080	renal glomerular endothelial cells	primary cell
CNhs11333	renal mesangial cells	primary cell
CNhs12121	renal mesangial cells	primary cell
CNhs11330	renal proximal tubular epithelial cell	primary cell
CNhs12087	renal proximal tubular epithelial cell	primary cell
CNhs12120	renal proximal tubular epithelial cell	primary cell
CNhs10842	retinal pigment epithelial cells	primary cell
CNhs11338	retinal pigment epithelial cells	primary cell
CNhs12733	retinal pigment epithelial cells	primary cell
CNhs12810	salivary acinar cells	primary cell
CNhs12811	salivary acinar cells	primary cell
CNhs12812	salivary acinar cells	primary cell
CNhs10847	sebocyte	primary cell
CNhs11951	sebocyte	primary cell
CNhs13099	serous adenocarcinoma cell line:sk-ov-3-r	primary cell
CNhs13508	serous adenocarcinoma cell line:sk-ov-3-r	primary cell
CNhs10851	sertoli cells	primary cell
CNhs12053	skeletal muscle cells	primary cell
CNhs12056	skeletal muscle cells	primary cell
CNhs12060	skeletal muscle cells	primary cell
CNhs11083	skeletal muscle cells	primary cell
CNhs11084	skeletal muscle cells differentiated into myotubes - multinucleated	primary cell
CNhs10869	skeletal muscle satellite cells	primary cell
CNhs11964	skeletal muscle satellite cells	primary cell
CNhs12008	skeletal muscle satellite cells	primary cell
CNhs10884	small airway epithelial cells	primary cell
CNhs11975	small airway epithelial cells	primary cell
CNhs12016	small airway epithelial cells	primary cell
CNhs10838	smooth muscle cells - aortic	primary cell
CNhs11085	smooth muscle cells - aortic	primary cell
CNhs11305	smooth muscle cells - aortic	primary cell
CNhs11309	smooth muscle cells - aortic	primary cell
CNhs11086	smooth muscle cells - brachiocephalic	primary cell
CNhs12043	smooth muscle cells - brachiocephalic	primary cell
CNhs10863	smooth muscle cells - brain vascular	primary cell
CNhs11900	smooth muscle cells - brain vascular	primary cell
CNhs12004	smooth muscle cells - brain vascular	primary cell
CNhs11328	smooth muscle cells - bronchial	primary cell
CNhs12348	smooth muscle cells - bronchial	primary cell
CNhs11087	smooth muscle cells - carotid	primary cell
CNhs12044	smooth muscle cells - carotid	primary cell
CNhs10868	smooth muscle cells - colonic	primary cell
CNhs11963	smooth muscle cells - colonic	primary cell
CNhs12007	smooth muscle cells - colonic	primary cell
CNhs11088	smooth muscle cells - coronary artery	primary cell
CNhs11987	smooth muscle cells - coronary artery	primary cell
CNhs12045	smooth muscle cells - coronary artery	primary cell
CNhs11324	smooth muscle cells - esophageal	primary cell
CNhs11988	smooth muscle cells - internal thoracic artery	primary cell
CNhs12046	smooth muscle cells - internal thoracic artery	primary cell
CNhs11920	smooth muscle cells - prostate	primary cell
CNhs11976	smooth muscle cells - prostate	primary cell
CNhs11989	smooth muscle cells - pulmonary artery	primary cell
CNhs11090	smooth muscle cells - subclavian artery	primary cell
CNhs11990	smooth muscle cells - subclavian artery	primary cell
CNhs12048	smooth muscle cells - subclavian artery	primary cell
CNhs11329	smooth muscle cells - tracheal	primary cell
CNhs12894	smooth muscle cells - tracheal	primary cell
CNhs10839	smooth muscle cells - umbilical artery	primary cell
CNhs11091	smooth muscle cells - umbilical artery	primary cell
CNhs11991	smooth muscle cells - umbilical artery	primary cell
CNhs12049	smooth muscle cells - umbilical artery	primary cell
CNhs12597	smooth muscle cells - umbilical vein	primary cell
CNhs12569	smooth muscle cells - umbilical vein	primary cell
CNhs11927	smooth muscle cells - uterine	primary cell
CNhs11992	synoviocyte	primary cell
CNhs12050	synoviocyte	primary cell
CNhs12639	tenocyte	primary cell
CNhs12640	tenocyte	primary cell
CNhs12641	tenocyte	primary cell
CNhs11340	trabecular meshwork cells	primary cell
CNhs12124	trabecular meshwork cells	primary cell
CNhs11092	tracheal epithelial cells	primary cell
CNhs11993	tracheal epithelial cells	primary cell
CNhs12051	tracheal epithelial cells	primary cell
CNhs10843	urothelial cells	primary cell
CNhs11334	urothelial cells	primary cell
CNhs12091	urothelial cells	primary cell
CNhs12122	urothelial cells	primary cell
CNhs11675	whole blood (ribopure)	primary cell
CNhs11671	whole blood (ribopure)	primary cell
CNhs11948	whole blood (ribopure)	primary cell
CNhs11075	whole blood (ribopure)	primary cell
CNhs11076	whole blood (ribopure)	primary cell
CNhs11672	whole blood (ribopure)	primary cell
CNhs11673	whole blood (ribopure)	primary cell
CNhs11949	whole blood (ribopure)	primary cell
CNhs10615	adipose tissue	tissue
CNhs12311	amygdala	tissue
CNhs13793	amygdala	tissue
CNhs11760	aorta	tissue
CNhs12842	appendix	tissue
CNhs10616	bladder	tissue
CNhs11761	blood	tissue
CNhs11796	brain	tissue
CNhs10617	brain	tissue
CNhs11797	brain	tissue
CNhs11792	breast	tissue
CNhs12321	caudate nucleus	tissue
CNhs13802	caudate nucleus	tissue
CNhs12323	cerebellum	tissue
CNhs11795	cerebellum	tissue
CNhs13799	cerebellum	tissue
CNhs12840	cerebral meninges	tissue
CNhs10618	cervix	tissue
CNhs10608	clontech human universal reference total rna	tissue
CNhs11794	colon	tissue
CNhs10619	colon	tissue
CNhs11780	colon	tissue
CNhs10649	corpus callosum	tissue
CNhs11779	diaphragm	tissue
CNhs12610	diencephalon	tissue
CNhs12846	ductus deferens	tissue
CNhs11781	duodenum	tissue
CNhs12997	duodenum	tissue
CNhs10648	dura mater	tissue
CNhs12847	epididymis	tissue
CNhs10620	esophagus	tissue
CNhs11762	eye	tissue
CNhs10647	frontal lobe	tissue
CNhs12848	gall bladder	tissue
CNhs12319	globus pallidus	tissue
CNhs13801	globus pallidus	tissue
CNhs11757	heart	tissue
CNhs11758	heart	tissue
CNhs10621	heart	tissue
CNhs10653	heart	tissue
CNhs12855	heart - mitral valve	tissue
CNhs12856	heart - pulmonic valve	tissue
CNhs12857	heart - tricuspid valve	tissue
CNhs12312	hippocampus	tissue
CNhs13795	hippocampus	tissue
CNhs10646	insula	tissue
CNhs10622	kidney	tissue
CNhs10652	kidney	tissue
CNhs11790	left atrium	tissue
CNhs11789	left ventricle	tissue
CNhs10624	liver	tissue
CNhs11798	liver	tissue
CNhs12322	locus coeruleus	tissue
CNhs13808	locus coeruleus	tissue
CNhs10625	lung	tissue
CNhs11680	lung	tissue
CNhs11786	lung	tissue
CNhs11788	lymph node	tissue
CNhs12310	medial frontal gyrus	tissue
CNhs13796	medial frontal gyrus	tissue
CNhs12316	medial temporal gyrus	tissue
CNhs13809	medial temporal gyrus	tissue
CNhs12315	medulla oblongata	tissue
CNhs10645	medulla oblongata	tissue
CNhs13800	medulla oblongata	tissue
CNhs10644	nucleus accumbens	tissue
CNhs12320	occipital cortex	tissue
CNhs13798	occipital cortex	tissue
CNhs11787	occipital lobe	tissue
CNhs11784	occipital lobe	tissue
CNhs10643	occipital pole	tissue
CNhs12611	olfactory region	tissue
CNhs13449	optic nerve	tissue
CNhs10626	ovary	tissue
CNhs11756	pancreas	tissue
CNhs10642	paracentral gyrus	tissue
CNhs12317	parietal lobe	tissue
CNhs10641	parietal lobe	tissue
CNhs11782	parietal lobe	tissue
CNhs13797	parietal lobe	tissue
CNhs12849	parotid gland	tissue
CNhs12850	penis	tissue
CNhs12228	pineal gland	tissue
CNhs13804	pineal gland	tissue
CNhs12229	pituitary gland	tissue
CNhs13805	pituitary gland	tissue
CNhs10627	placenta	tissue
CNhs10640	pons	tissue
CNhs10638	postcentral gyrus	tissue
CNhs10628	prostate	tissue
CNhs12324	putamen	tissue
CNhs11777	rectum	tissue
CNhs10636	retina	tissue
CNhs10610	sabiosciences xpressref human universal total rna	tissue
CNhs11677	salivary gland	tissue
CNhs12851	seminal vesicle	tissue
CNhs10629	skeletal muscle	tissue
CNhs11776	skeletal muscle	tissue
CNhs13454	skeletal muscle - soleus muscle	tissue
CNhs11774	skin	tissue
CNhs10630	small intestine	tissue
CNhs11773	small intestine	tissue
CNhs11755	smooth muscle	tissue
CNhs12227	spinal cord	tissue
CNhs11764	spinal cord	tissue
CNhs13807	spinal cord	tissue
CNhs10631	spleen	tissue
CNhs10651	spleen	tissue
CNhs11771	stomach	tissue
CNhs12852	submaxillary gland	tissue
CNhs12318	substantia nigra	tissue
CNhs12996	temporal lobe	tissue
CNhs10637	temporal lobe	tissue
CNhs11772	temporal lobe	tissue
CNhs10632	testis	tissue
CNhs12998	testis	tissue
CNhs12314	thalamus	tissue
CNhs13794	thalamus	tissue
CNhs12858	throat	tissue
CNhs11770	throat	tissue
CNhs10633	thymus	tissue
CNhs10650	thymus	tissue
CNhs10634	thyroid	tissue
CNhs11769	thyroid	tissue
CNhs12853	tongue	tissue
CNhs11768	tongue	tissue
CNhs10654	tonsil	tissue
CNhs10635	trachea	tissue
CNhs11766	trachea	tissue
CNhs11765	umbilical cord	tissue
CNhs10612	universal rna - human normal tissues biochain	tissue
CNhs11676	uterus	tissue
CNhs11763	uterus	tissue
CNhs12854	vagina	tissue
CNhs12844	vein	tissue
